# Characterization of the SARS-CoV-2 S Protein: Biophysical, Biochemical, Structural, and Antigenic Analysis

**DOI:** 10.1101/2020.06.14.150607

**Authors:** Natalia G. Herrera, Nicholas C. Morano, Alev Celikgil, George I. Georgiev, Ryan J. Malonis, James H. Lee, Karen Tong, Olivia Vergnolle, Aldo B. Massimi, Laura Y. Yen, Alex J. Noble, Mykhailo Kopylov, Jeffrey B. Bonanno, Sarah C. Garrett-Thomson, David B. Hayes, Robert H. Bortz, Ariel S. Wirchnianski, Catalina Florez, Ethan Laudermilch, Denise Haslwanter, J. Maximilian Fels, M. Eugenia Dieterle, Rohit K. Jangra, Jason Barnhill, Amanda Mengotto, Duncan Kimmel, Johanna P. Daily, Liise-anne Pirofski, Kartik Chandran, Michael Brenowitz, Scott J. Garforth, Edward T. Eng, Jonathan R. Lai, Steven C. Almo

## Abstract

Coronavirus disease 2019 (**COVID-19**) is a global health crisis caused by the novel severe acute respiratory syndrome coronavirus 2 (**SARS-CoV-2**), and there is a critical need to produce large quantities of high-quality SARS-CoV-2 Spike (**S**) protein for use in both clinical and basic science settings. To address this need, we have evaluated the expression and purification of two previously reported S protein constructs in Expi293F^™^ and ExpiCHO-S^™^ cells, two different cell lines selected for increased expression of secreted glycoproteins. We show that ExpiCHO-S^™^ cells produce enhanced yields of both SARS-CoV-2 S proteins. Biochemical, biophysical, and structural (**cryo-EM**) characterization of the SARS-CoV-2 S proteins produced in both cell lines demonstrate that the reported purification strategy yields high quality S protein (non-aggregated, uniform material with appropriate biochemical and biophysical properties). Importantly, we show that multiple preparations of these two recombinant S proteins from either cell line exhibit identical behavior in two different serology assays. We also evaluate the specificity of S protein-mediated host cell binding by examining interactions with proposed binding partners in the human secretome. In addition, the antigenicity of these proteins is demonstrated by standard ELISAs, and in a flexible protein microarray format. Collectively, we establish an array of metrics for ensuring the production of high-quality S protein to support clinical, biological, biochemical, structural and mechanistic studies to combat the global pandemic caused by SARS-CoV-2.
