## Supplementary material for "Characterization of the SARS-CoV-2 S Protein: Biophysical, Biochemical, Structural, and Antigenic Analysis": Table S1

### Sheet: Sheet1
Gene	GFP Positive	Binding
VPREB3	0.205	0.0136
TNFRSF12A	0.665	0.0074
TNFRSF13C	0.485	0.0089
NCR3	0.496	0.0051
SCN3B	0.853	0.0059
SCN2B	0.92	0.0056
TREM2	0.0948	0.0163
CD300C	0.613	0.0038
MPZL2	0.623	0.0032
PILRB	0.0699	0.0079
TNFRSF18	0.637	0.0016
TREM1	0.351	0.0062
MPZL3	0.121	0.0143
CD48	0.32	0.0044
VSTM2A	0.651	0.0047
CD8A	0.55	0.0044
CD7	0.933	0.0032
HLA-DOA	0.311	0.008
LILRA5	0.355	0.0079
LTBR	0.751	0.0076
TNFRSF9	0.428	0.0085
TNFRSF18	0.653	0.0037
FCER1A	0.452	0.0058
MPZ	0.341	0.0195
HLA-DPB1	0.437	0.006
TNFRSF10C	0.483	0.0063
CD200	0.878	0.0057
CD27	0.757	0.0066
HLA-DRB1	0.56	0.0054
NCR2	0.287	0.0122
ICAM4	0.0623	0.0282
PDCD1LG2	0.502	0.005
TNFRSF4	0.863	0.0038
VTCN1	0.0729	0.0105
CD80	0.856	0.0036
NPTN	0.726	0.0062
OSCAR	0.0457	0.033
FCAR	0.486	0.0126
PDCD1	0.59	0.0124
TNFRSF13B	0.429	0.0053
LILRA5	0.64	0.0083
CD47	0.318	0.0205
NRG1	0.479	0.0084
EDA2R	0.703	0.0061
HAVCR2	0.725	0.0071
NCR1	0.263	0.0057
FCGR2A	0.571	0.572
NTM	0.163	0.0108
GPA33	0.273	0.0124
VSIG2	0.364	0.0083
IL1RL1	0.213	0.008
CD300LG	0.458	0.0139
LSAMP	0.503	0.0111
HLA-G	0.332	0.0068
KIR2DL3	0.152	0.0133
CEACAM8	0.201	0.0113
CD200R1	0.311	0.0049
CD2	0.915	0.0044
CD33	0.51	0.0075
FCGRT	0.303	0.0058
HLA-A	0.412	0.0061
CD244	0.202	0.015
CXADR	0.36	0.0056
CLMP	0.309	0.0073
SIRPG	0.385	0.0148
CADM4	0.793	0.0082
CADM3	0.647	0.0086
SIGIRR	0.487	0.0046
TNFRSF25	0.319	0.004
IL11RA	0.469	0.0027
ISLR	0.607	0.0025
BTNL2	0.547	0.0046
TNFRSF1B	0.603	0.0046
TNFRSF1A	0.114	0.0155
IL6R	0.658	0.0069
PVRL2	0.61	0.0105
TNFRSF10A	0.601	0.0061
EDAR	0.4	0.0113
AMIGO1	0.374	0.0061
FGFRL1	0.7	0.0062
PVRL4	0.52	0.0059
LAG3	0.481	0.0058
ICAM1	0.0858	0.0117
ICAM3	0.698	0.0055
CD19	0.515	0.0054
IL1R1	0.335	0.0151
NTRK3	0.972	0.0094
LILRB5	0.548	0.0114
IL18RAP	0.524	0.0112
LSR	0.0458	0.0546
LRFN3	0.57	0.0049
MCAM	0.856	0.0121
TNFRSF21	0.557	0.015
SEMA7A	0.566	0.0174
IL1RAPL2	0.644	0.0263
ACE2	0.561	0.571
CD26	0.198	0.0051
SIGLEC10	0.588	0.0054
LRRN1	0.301	0.0011
PECAM1	0.648	0.0053
VCAM1	0.716	0.0025
ISLR2	0.656	0.0034
FGFR4	0.675	0
MUSK	0.375	0.0019
NTRK1	0.678	0.0061
LRFN2	0.678	0.0025
FGFR2	0.867	0.0043
FGFR3	0.841	0.0023
SEMA4C	0.851	0.0041
NTRK2	0.513	0.0174
NCAM1	0.725	0.0063
NCAM1	0.645	0.0062
CSF1R	0.555	0.0118
ROR1	0.726	0.0085
ROR2	0.939	0.0041
MERTK	0.204	0.0087
LRIG1	0.574	0.0036
IGDCC4	0.863	0.0054
PDGFRB	0.0572	0.0299
TIE1	0.566	0.0041
FLT4	0.293	0.0036
KDR	0.326	0.0028
DCC	0.0287	0.0303
ROBO3	0.384	0
PTPRT	0.441	0.0084
BOC	0.693	0.0031
THY1	0.248	0.007
CD48	0.692	0.00085
CD160	0.564	0.001
LY9	0.606	0.0019
VSTM2L	0.595	0.0019
CD300E	0.591	0.003
PDGFRA	0.569	0.0026
CD28	0.483	0.0066
CD79A	0.769	0.0038
PILRA	0.586	0.0064
NEGR1	0.475	0.0051
BTLA	0.712	0.004
IGSF1	0.0695	0.0086
TNFRSF13B	0.742	0.0042
CEACAM3	0.107	0.0037
TMEM81	0.107	0.0185
HLA-DPB1	0.769	0.0042
HLA-DRA	0.753	0.0037
HLA-DMA	0.0852	0.0276
TMIGD1	0.699	0.0024
HLA-DMB	0.704	0.0046
CEACAM7	0.43	0.0047
HLA-DRB4	0.703	0.0028
HLA-DRB1	0.711	0.0017
ICAM4	0.853	0.0028
HLA-DOB	0.455	0.0036
ICAM2	0.905	0.0018
CD40	0.955	0.0034
TNFRSF14	0.93	0.0026
SLAMF8	0.183	0.0085
FCGR3A	0.544	0.0068
CEACAM21	0.523	0.004
JAM2	0.84	0.0024
LY6G6F	0.619	0.0075
F11R	0.73	0.0073
TNFRSF6B	0.79	0.001
JAM3	0.734	0.0038
TREML1	0.859	0.0028
CD1A	0.461	0.0061
EMB	0.131	0.0123
CD1B	0.63	0.0025
FAS	0.0582	0.0205
PSG5	0.691	0.007
SLAMF1	0.608	0.008
CD1D	0.612	0.0044
HLA-G	0.655	0.0082
GP6	0.453	0.0126
BTNL9	0.873	0.0094
HLA-F	0.658	0.0037
IL1RAP	0.355	0.0069
LAG3	0.614	0.0047
HAVCR1	0.525	0.0061
IL6R	0.673	0.0066
HLA-A	0.543	0.0022
CNTFR	0.587	0.0051
KIR3DS1	0.3	0.0054
TIMD4	0.645	0.0044
BTNL8	0.631	0.0058
CADM1	0.371	0.0075
MMP23B	0.271	0.0075
IL1R2	0.476	0.0034
MADCAM1	0.892	0.0041
VSIG8	0.25	0.0181
CADM1	0.627	0.0131
ACE2	0.559	0.447
CD26	0.2	0.0081
FCRL1	0.19	0.0049
LILRA4	0.237	0.0031
KIR3DL2	0.056	0.0247
TNFRSF10B	0.427	0.0074
HLA-F	0.581	0.0035
CADM1	0.538	0.0027
NCR3LG1	0.528	0.0108
BTNL3	0.474	0.0013
ERMAP	0.707	0.0066
SIGLEC7	0.607	0.0024
FCRL4	0.644	0.0083
CEACAM1	0.54	0
LRIT3	0.0793	0.014
SIGLEC5	0.722	0.0117
ALCAM	0.724	0
LINGO2	0.241	0
IGSF8	0.768	0
TNFRSF11A	0.256	0.0083
LILRB3	0.243	0.0192
LRFN4	0.663	0
LINGO1	0.564	0.0071
LILRB1	0.615	0
LRRC4	0.743	0.0029
CD22	0.624	0
FLT1	0.102	0.0135
FGFR2	0.493	0.0099
LRRN3	0.291	0
LRRC4B	0.645	0
FCRL3	0.214	0.0044
FGFR4	0.909	0.0029
FGFR3	0.78	0
MERTK	0.52	0.0044
MDGA1	0.616	0
CNTN2	0.547	0.0055
CD40	0.787	0
NCR3	0.635	0.002
NCR3	0.646	0.0036
FCGR1B	0.307	0.0014
CEACAM21	0.077	0.0118
NCR1	0.612	0.0055
TNFRSF14	0.163	0.0053
NRG1	0.597	0.0038
CD8A	0.675	0.00071
TREML4	0.22	0.0081
CD8B	0.0503	0.0172
SCN1B	0.569	0.0033
HLA-DQB1	0.818	0.0038
ICAM4	0.147	0.009
IGSF6	0.664	0.0031
MDGA1	0.384	0.0057
MPZ	0.508	0.0019
HLA-DQA1	0.755	0
HLA-DPB1	0.717	0
HLA-DQB1	0.698	0
HLA-DRB1	0.689	0.0011
HLA-DRB1	0.702	0.0017
SDK1	0.516	0.0152
FCGR3A	0.456	0
CD200	0.764	0.0036
CD300A	0.19	0.0132
TREML2	0.492	0.004
CD84	0.624	0.0038
OPCML	0.475	0.0029
NTM	0.417	0.0073
HFE	0.704	0
OPCML	0.641	0
KIR2DL1	0.318	0.0027
NEGR1	0.247	0.0107
HLA-C	0.759	0
TMEM25	0.794	0.0034
CEACAM1	0.625	0.0067
HLA-C	0.733	0.0018
FCRLA	0.0907	0
TNFRSF10D	0.499	0
ESAM	0.653	0.0161
VSIG4	0.76	0.0034
HEPACAM	0.7	0.0065
TIE1	0.646	0.0034
FCRL1	0.567	0.0024
SIGLEC9	0.668	0
LRIT1	0.612	0.0031
SIGLEC11	0.684	0.0055
LINGO1	0.75	0.0098
CEACAM5	0.718	0.0043
FGFR2	0.227	0.0127
PDGFRA	0.733	0.0024
NTRK1	0.662	0.0031
MUSK	0.738	0
NCAM2	0.0537	0
NTRK3	0.462	0
ACE2	0.607	0.723
CD26	0.227	0.008
TYRO3	0.0691	0.0174
ICAM5	0.131	0.0096
KIT	0.0979	0.0171
ROBO4	0.467	0.0079
TEK	0.548	0.0024
IGSF3	0.671	0.003
CDON	0.625	0.003
FLT1	0.585	0
NPHS1	0.872	0.0039
AMIGO3	0.789	0
PTPRK	0.519	0
VSTM1	0.386	0
CD83	0.0398	0.0102
CD83	0.707	0.0023
ADORA3	0.74	0.00055
CTLA4	0.144	0.0028
SCN4B	0.587	0
FCGR3B	0.352	0.0023
MPZL1	0.284	0.0052
BSG	0.714	0
SLAMF7	0.603	0.0027
ICOSLG	0.682	0.0051
FCGR2B	0.76	0.00086
MOG	0.57	0
ADORA3	0.103	0.0167
CD86	0.472	0.0025
BTN2A1	0.107	0.0075
BTN3A2	0.667	0
CD226	0.361	0.0064
BTN2A2	0.879	0.0047
MICA	0.38	0
BSG	0.502	0.00081
HHLA2	0.614	0.0033
CD96	0.638	0
AGER	0.456	0.0018
SEMA3D	0.584	0.00087
TNFRSF19	0.133	0
CADM2	0.0784	0.0137
MXRA8	0.545	0.0021
LILRB4	0.481	0.003
HEPACAM2	0.633	0.0029
PVRL1	0.143	0.007
BTN2A1	0.471	0.0043
IL18R1	0.642	0
MAG	0.159	0.0217
SIGLEC12	0.77	0.0023
MAG	0.483	0
CNTN5	0.643	0
CNTN4	0.766	0.00076
FGFR1	0.781	0.0041
SEMA4D	0.669	0.00062
FGFR1	0.784	0.00084
CCDC141	0.836	0.0005
AXL	0.752	0
AXL	0.369	0.0044
PTK7	0.816	0.0015
VTCN1	0.499	0.0448
TREM2	0.63	0.0534
TNFRSF18	0.693	0.0814
KIR2DL3	0.585	0.0371
CD300LB	0.649	0.0338
CD200R1L	0.402	0.0205
FGFR2	0.319	0.0535
HLA-DPA1	0.177	0.0553
FCAMR	0.304	0.0337
CD200R1L	0.558	0.0226
HLA-DRB5	0.707	0.0459
NCR2	0.506	0.0618
TMIGD2	0.834	0.055
FCGR3A	0.489	0.0494
BTLA	0.684	0.0303
KIR2DS1	0.494	0.057
KIR2DS3	0.615	0.0407
C10orf54	0.0876	0.0423
CD276	0.635	0.0367
CD47	0.478	0.0349
SLAMF6	0.57	0.0436
CD300LG	0.627	0.0445
CD1C	0.54	0.0541
MR1	0.542	0.054
MILR1	0.273	0.0492
KIR2DL1	0.413	0.0312
HLA-E	0.536	0.0575
FCRLA	0.37	0.0285
HLA-B	0.149	0.0205
HLA-A	0.21	0.0321
HLA-C	0.175	0.0484
FCGR1A	0.668	0.0491
KIR2DL5A	0.685	0.0423
KIR2DL5B	0.599	0.048
TIMD4	0.413	0.075
MICB	0.756	0.0594
NPTN	0.821	0.0506
NRG1	0.701	0.0605
CEACAM16	0.362	0.0277
CADM3	0.731	0.0576
TNFRSF25	0.177	0.0503
CEACAM1	0.213	0.0539
CD276	0.321	0.0425
SIRPA	0.99	0.0991
NTRK2	0.817	0.0408
PVRL3	0.819	0.0247
NTRK2	0.782	0.0463
FGFR3	0.601	0.0591
PTGFRN	0.861	0.0636
MUSK	0.527	0.046
CNTN1	0.806	0.0745
CD101	0.557	0.0526
PDGFRA	0.533	0.0306
LEPR	0.162	0.0282
NFASC	0.49	0.0514
FLT4	0.61	0.0328
L1CAM	0.227	0.0402
PTPRM	0.478	0.0548
SIGLEC1	0.613	0.0451
PTPRF	0.731	0.0391
DSCAML1	0.818	0
PTPRD	0.382	0.0714
C10orf54	0.374	0.0404
TMEM25	0.828	0.0486
KIR3DL3	0.182	0.0375
RELT	0.303	0.0347
MR1	0.559	0.048
IL1RAPL1	0.188	0.0389
CTLA4	0.607	0.0669
MOG	0.763	0.0507
FCGR2B	0.789	0.725
FCGR2B	0.848	0.674
MICA	0.561	0.0301
SLAMF7	0.613	0.0434
BTN3A3	0.794	0.0293
FGFR1	0.658	0.0431
PTPRK	0.67	0.0393
ACE2	0.646	0.839
ACE2	0.633	0.811
ACE2	0.591	0.847
LRRC4C	0.809	0.0369
bcam	0.981	0.0611
LINGO4	0.591	0.0433
CNTN3	0.958	0.0664
LILRB2	0.721	0.0518
IL1RL2	0.606	0.0329
TNFRSF8	0.804	0.0128
BTN1A1	0.969	0.0332
LILRB2	0.877	0.0367
fcrl2	0.739	0.0548
LRRC24	0.714	0.0667
TAPBP	0.684	0.0577
LRIT2	0.744	0.0574
BTN3A1	0.902	0.0461
LILRA6	0.585	0.0407
LILRA3	0.425	0.029
SIGLEC6	0.654	0.0236
TAPBPL	0.0851	0.0602
MFAP3L	0.49	0.033
FCRL6	0.473	0.0418
LILRB2	0.376	0.0339
TAPBP	0.389	0.0327
SIRPB1	0.492	0.0324
PRTG	0.411	0.0114
Ceacam6	0.574	0.0327
SIGLEC6	0.635	0.0448
CEACAM18	0.659	0.0379
SIRPB2	0.542	0.0496
KIR2DS2	0.707	0.0404
JAML	0.904	0.0292
KIR2DL4	0.46	0.0265
PVR	0.478	0.0381
CD1E	0.439	0.0315
KIR2DL2	0.861	0.022
CRTAM	0.458	0.0485
CD1E	0.508	0.0387
IGLON5	0.446	0.0371
SIGLEC15	0.471	0.0426
KIR2DS2	0.92	0.0401
KIR2DS4	0.0644	0.0426
LAIR1	0.24	0.0581
SIRPB2	0.688	0.0582
ceacam19	0.0616	0.0219
CD300LF	0.0488	0.0207
SLAMF9	0.279	0.0619
CEACAM4	0.957	0.0425
MFAP3L	0.0826	0.0531
HLA-DQB2	0.727	0.0611
KIR2DL4	0.758	0.0415
VSTM5	0.982	0.053
TARM1	0.905	0.0516
HLA-DQB2	0.819	0.0401
CD79B	0.0568	0.0533
HLA-DQA2	0.843	0.0498
Tigit	0.976	0.0396
ACE2	0.671	0.697
ACE2	0.623	0.638
CCR1	0.946	0.0263
CCR2	0.358	0.0421
CCR5	0.15	0.0451
CCR6	0.209	0.0357
CCR7	0.066	0.0513
CXCR2	0.462	0.0463
CXCR3	0.822	0.04
CXCR3	0.733	0.0325
CXCR4	0.932	0.0348
CXCR5	0.971	0.0339
CXCR6	0.584	0.0502
ACKR3 (CXCR7)	0.715	0.0434
XCR1	0.0364	0.0755
CX3CR1	0.698	0.0278
ACKR4 (CCRL1)	0.102	0.0574
ACKR2 (D6)	0.712	0.0478
DARC	0.638	0.038
ACE2	0.732	0.82
ACE2	0.797	0.826
ITGA2	0.297	0.0165
ITGA2B	0.647	0.0505
ITGA3	0.664	0.0374
ITGA3	0.66	0.0614
ITGA4	0.66	0.0539
ITGA4	0.659	0.0415
ITGA5	0.499	0.053
ITGA6	0.547	0.0447
ITGA8	0.584	0.058
ITGA9	0.662	0.0255
ITGA10	0.314	0.0281
ITGA11	0.439	0.034
ITGAE	0.45	0.0244
ITGAL	0.509	0.0598
ITGAM	0.172	0.0255
ITGAV	0.356	0.0612
ITGAX	0.0726	0.0047
ITGB1	0.196	0.0192
ITGB1	0.0652	0.0412
ITGB3	0.475	0.0424
ITGB4	0.0565	0.0419
ITGB5	0.758	0.0294
ACE2	0.671	0.697
ACE2	0.623	0.638
ACE2	0.621	0.686
MC2R	0.0954	0.0315
OR9G1	0.607	0.0066
TAS2R1	0.0621	0.0278
OR10W1	0.306	0.0073
OR4C45	0.122	0.0285
OR4D2	0.0536	0.0161
OR2M4	0.345	0.0227
MRGPRE	0.268	0.0048
OR4N2	0.0714	0.0121
GPR35	0.818	0.0044
TAS2R8	0.0728	0.0121
TAS2R31	0.153	0.0228
OR5P3	0.105	0.0043
OR51L1	0.303	0.0043
MC1R	0.499	0.0071
OR6C2	0.0952	0.0091
OR2L13	0.0917	0.0236
OR2C1	0.0942	0.0047
GPR55	0.227	0.0094
OR7C2	0.0733	0.0175
OR7C1	0.0708	0.0312
OR52I1	0.0647	0.0068
OR10H1	0.0773	0.0169
MRGPRD	0.0793	0.0163
MC5R	0.251	0.024
MAS1	0.169	0.0153
FFAR2	0.161	0.0135
GPR18	0.164	0.0053
MC4R	0.238	0.0109
GPR146	0.138	0.0248
MRGPRX2	0.184	0.0278
GPBAR1	0.138	0.0249
NPBWR2	0.076	0.0281
GPR119	0.146	0.0117
PTAFR	0.431	0.017
CXCR6	0.091	0.0141
CCRL2	0.211	0.0164
FFAR3	0.245	0.0123
MTNR1A	0.247	0.0104
LPAR2	0.734	0.0105
LTB4R	0.089	0.0191
OPN5	0.128	0.0166
HTR5A	0.225	0.0057
CNR2	0.616	0.0049
GPR15	0.234	0.0055
FPR3	0.365	0.0071
PTGFR	0.254	0.0034
CXCR2	0.156	0.0137
GPR183	0.619	0.01
ACKR3	0.37	0.0162
GALR3	0.216	0.0176
LPAR4	0.0554	0.0154
OPRD1	0.356	0.0036
GPR173	0.115	0.0075
PTGER3	0.219	0.0136
PROKR2	0.335	0.0077
NPY1R	0.0932	0.0046
GALR2	0.0949	0.0135
ACE2	0.474	0.589
SSTR4	0.226	0
GPR84	0.299	0.0023
ACKR2	0.349	0.00099
VN1R2	0.161	0.0022
TRHR	0.237	0.0015
GPR151	0.236	0.0029
CCKBR	0.173	0.0059
HCRTR2	0.197	0.0017
CHRM1	0.59	0.0041
GPR142	0.0764	0.0093
TACR3	0.0651	0.0053
DRD5	0.503	0.0021
C3AR1	0.0765	0.0089
GIPR	0.117	0.0058
PTH2R	0.229	0.003
GLP2R	0.286	0.0048
FZD7	0.206	0.0049
FZD5	0.377	0.0055
FZD10	0.303	0.0045
FZD9	0.415	0.0017
PTH1R	0.889	0.0059
GPR153	0.489	0.0014
SMO	0.22	0.0047
TAS1R3	0.0564	0.0061
GPR158	0.483	0.0043
TAS2R4	0.408	0.0059
FFAR1	0.377	0.0065
GPR162	0.418	0.0057
TAS2R41	0.442	0.0039
TAS2R19	0.074	0.0092
OR5M11	0.266	0.009
OR13G1	0.279	0.0037
OR2A12	0.181	0
OR9Q1	0.29	0.0036
OR5M3	0.0777	0.0044
OR8D1	0.0711	0
OR1A2	0.0934	0.0074
OR2A4	0.174	0
OR8I2	0.316	0.0022
OR5M8	0.403	0.0017
OR10G8	0.313	0.0045
OR6C65	0.512	0.0021
OR6B1	0.241	0.0029
OR4D10	0.161	0.0022
OR14I1	0.451	0.0023
OR2T10	0.203	0.0017
OR4F15	0.195	0.0036
OR51B5	0.115	0.003
OR13J1	0.4	0.0018
OR5J2	0.255	0.0014
OR6M1	0.344	0.0042
OR2B3	0.119	0
OR51G2	0.255	0.0028
OR5I1	0.117	0.0029
OR4D6	0.187	0.0055
OR10K1	0.0884	0.0078
ACE2	0.53	0.663
OR4Q3	0.0649	0
OR1M1	0.477	0
OR5F1	0.283	0.0016
OR5B12	0.33	0.0015
OR52K2	0.314	0
OR8D4	0.237	0.0019
OR10A4	0.242	0
OR5AP2	0.102	0.0087
OR2G6	0.288	0.0015
OR5K2	0.37	0.0012
OR2H1	0.393	0
OR51E1	0.253	0.002
OR5C1	0.474	0.003
OR4N4	0.362	0
OR12D3	0.278	0.0017
OR2F2	0.191	0.0023
TAS2R7	0.398	0.0022
OR13C5	0.217	0.0021
OR56B4	0.42	0.0011
OR2C3	0.218	0
OR52W1	0.136	0
OR1J1	0.251	0.0018
OR5P2	0.337	0
OR2AE1	0.398	0.0012
OR14J1	0.224	0
OR52N4	0.138	0.0091
MRGPRX4	0.545	0.00083
OR1E2	0.247	0
OR52B2	0.265	0.0035
TAS2R40	0.263	0.0017
OR56B1	0.176	0.0025
OR5H6	0.431	0
ADORA1	0.224	0.002
OR6A2	0.298	0.0015
OR2T2	0.378	0.0013
OR1L3	0.16	0.0056
OR8A1	0.275	0.0032
OR52L1	0.287	0
OR2D3	0.284	0.0016
OR10S1	0.514	0.0018
ADORA2B	0.755	0.003
GPR26	0.597	0.0031
OXGR1	0.604	0.003
MRGPRF	0.931	0.00049
P2RY14	0.351	0.0013
GPR160	0.223	0
GPR17	0.464	0.0028
GPRC5D	0.804	0.0027
OR8G5	0.294	0.0031
OR13C3	0.298	0.0015
CXCR1	0.6	0.0015
GPR139	0.711	0.0013
HTR1E	0.605	0.00075
SSTR2	0.751	0.0018
GPR45	0.56	0
P2RY2	0.826	0.0011
CCR9	0.673	0.0014
GPR85	0.587	0.00082
APLNR	0.695	0.0444
OXTR	0.561	0.0115
HTR1B	0.837	0.00056
NPY2R	0.687	0.0027
HRH2	0.815	0.00056
S1PR5	0.831	0.0037
KISS1R	0.83	0.0029
ACE2	0.454	0.665
DRD3	0.166	0.0042
OPN3	0.168	0
TACR1	0.257	0.0113
ADRB3	0.684	0.0026
AVPR1A	0.36	0
GPR63	0.057	0.0075
GHRHR	0.566	0.0082
MCHR1	0.125	0.0183
GPR150	0.574	0.0024
NPFFR1	0.398	0.0212
HTR6	0.584	0.00075
DRD1	0.651	0.0033
GPR152	0.557	0.0023
OPN4	0.461	0
GCGR	0.766	0.0022
CHRM4	0.22	0
HTR2B	0.249	0.0035
HRH1	0.124	0
ADRA1B	0.703	0.0184
FZD4	0.336	0.0051
GPR37	0.405	0.0032
CHRM3	0.167	0.0076
FZD1	0.695	0.0019
TAS1R2	0.473	0.0018
CCR5	0.562	0.0031
TAAR2	0.291	0.003
OR5L2	0.292	0.0087
OR1N1	0.38	0.0012
OR4F16	0.216	0.0021
OR3A2	0.34	0.0063
OR8G1	0.0522	0
OR2M7	0.113	0.0224
OR10H2	0.191	0.0045
OR10A5	0.572	0.0022
TAS2R30	0.118	0.0072
OR2T35	0.162	0.0053
GPR31	0.271	0.0017
OR51V1	0.146	0
MRGPRX3	0.525	0.0028
MRGPRX1	0.889	0.0019
OR5D16	0.0698	0.0248
NPBWR1	0.521	0.0059
SUCNR1	0.373	0.0035
XCR1	0.608	0.0022
P2RY6	0.521	0.0026
GPR65	0.301	0.0015
OR7E24	0.134	0
TAAR5	0.388	0.0012
TAS2R39	0.365	0
TAAR1	0.204	0.0022
FPR2	0.743	0
FPR2	0.582	0.0022
CYSLTR2	0.224	0.002
LPAR1	0.443	0.0051
OPN1SW	0.636	0.0014
LPAR3	0.455	0.00097
P2RY13	0.427	0
CCR3	0.254	0.0018
LTB4R2	0.4	0.0145
GPRC5A	0.719	0.0012
PTGER2	0.507	0.00086
GPR4	0.499	0.0116
HTR1F	0.416	0.0031
OPRL1	0.546	0.0176
OPN1MW	0.577	0.0016
CXCR3	0.511	0.0051
AVPR2	0.79	0.00059
LPAR5	0.604	0.0092
CCR2	0.495	0.0027
CCR6	0.101	0
GPR27	0.466	0.0038
F2RL3	0.669	0.0033
PTGIR	0.654	0.0021
S1PR1	0.86	0.0046
CX3CR1	0.592	0.0024
HTR4	0.839	0.0145
BDKRB2	0.0638	0.0141
CRHR2	0.558	0.0016
MLNR	0.626	0.027
NPFFR2	0.217	0.009
ACE2	0.411	0.417
HTR1A	0.613	0.0011
CNR1	0.615	0.0023
ADORA2A	0.277	0.0075
DRD4	0.429	0.0017
GPR83	0.395	0.0044
CCKAR	0.488	0
DRD2	0.495	0.0159
NPY5R	0.366	0.0226
ADRA2A	0.955	0.0402
CALCRL	0.431	0.0126
ADRA2C	0.337	0.0081
HTR2A	0.58	0.00067
GPR37L1	0.649	0.0022
PTGER4	0.659	0.004
CALCR	0.47	0.0083
GPR75	0.542	0.0067
ADRA1D	0.428	0.0057
FZD8	0.512	0.0253
LHCGR	0.161	0
GPR149	0.495	0.0081
RXFP2	0.496	0.0036
TSHR	0.54	0.0022
TAS1R1	0.342	0.0011
LGR4	0.264	0.0029
GPRC6A	0.383	0.009
GABBR2	0.498	0.0042
GABBR1	0.363	0.0101
CASR	0.53	0.028
OXER1	0.462	0.0481
TPRA1	0.572	0.0066
RGR	0.62	0.0034
ADORA3	0.488	0.0059
GNRHR	0.219	0
GPR87	0.31	0.0046
F2RL2	0.403	0.0047
PTGDR	0.63	0.0074
GPR6	0.426	0.0042
P2RY11	0.816	0.0056
NPSR1	0.581	0.0046
CCR7	0.905	0.0035
OPRK1	0.652	0.0016
OPRM1	0.795	0.004
GPRC5B	0.908	0.0031
HRH4	0.421	0.0066
EDNRB	0.749	0.0048
CRHR1	0.0507	0.0333
EDNRA	0.31	0.0035
VIPR2	0.575	0.0032
GPRC5C	0.628	0.0063
VIPR1	0.849	0.0013
GPR161	0.672	0.0116
GPR107	0.498	0.0076
RXFP1	0.399	0.0068
GRM2	0.541	0.0057
GRM4	0.326	0.0043
ACE2	0.533	0.781
ITGA3+ITGB1	0.0776	0.0858
ITGA8+ITGB1	0.217	0.0667
ITGA3+ITGB1	0.074	0.0541
ITGA3+ITGB1	0.0877	0.0388
ITGA4+ITGB1	0.109	0.0242
ITGA5+ITGB1	0.0904	0.0296
ITGA6+ITGB1	0.111	0.0419
ITGA8+ITGB1	0.351	0.0038
ITGA9+ITGB1	0.141	0.0048
ITGA3+ITGB2	0.0658	0.0404
ITGA3+ITGB2	0.0681	0.0777
ITGA4+ITGB2	0.0881	0.0227
ITGA4+ITGB2	0.0514	0.0658
ITGA5+ITGB2	0.0627	0.0737
ITGA6+ITGB2	0.0648	0.0103
ITGA8+ITGB2	0.366	0.0111
ITGA9+ITGB2	0.201	0.01
ITGA11+ITGB2	0.0784	0.0339
ITGA2+ITGB3	0.052	0.0886
ITGA2B+ITGB3	0.05	0.0533
ITGA3+ITGB3	0.0861	0.0156
ITGA3+ITGB3	0.119	0.0449
ITGA4+ITGB3	0.118	0.0398
ITGA4+ITGB3	0.0779	0
ITGA6+ITGB3	0.0616	0.0543
ITGA8+ITGB3	0.208	0.0128
ITGA9+ITGB3	0.123	0.0432
ITGA10+ITGB3	0.0666	0.0102
ITGA11+ITGB3	0.0748	0.009
ITGA3+ITGB4	0.0704	0.0467
ITGA3+ITGB4	0.0702	0.0472
ITGA4+ITGB4	0.0777	0.0256
ITGA5+ITGB4	0.0461	0.0735
ITGA6+ITGB4	0.12	0.0287
ITGA8+ITGB4	0.244	0.0028
ITGA9+ITGB4	0.142	0.0137
ITGA11+ITGB4	0.0843	0.008
ITGA2+ITGB5	0.0497	0.027
ITGA2B+ITGB5	0.101	0.0066
ITGA3+ITGB5	0.2	0.0101
ITGA3+ITGB5	0.199	0.0101
ITGA4+ITGB5	0.19	0.0246
ITGA4+ITGB5	0.162	0.0083
ITGA5+ITGB5	0.124	0.0213
ITGA6+ITGB5	0.111	0.0241
ITGA8+ITGB5	0.432	0.0077
ITGA9+ITGB5	0.113	0.0289
ITGA10+ITGB5	0.127	0.0209
ITGA11+ITGB5	0.187	0.0071
ITGA5+ITGB6	0.136	0.0098
ITGA6+ITGB6	0.255	0.0183
ITGA8+ITGB6	0.323	0.0125
ITGA9+ITGB6	0.138	0.029
ITGA10+ITGB6	0.212	0.0467
ITGA11+ITGB6	0.247	0.0245
ITGA2B+ITGB7	0.0577	0.0575
ITGA3+ITGB7	0.0783	0.0259
ITGA3+ITGB7	0.0658	0.051
ITGA4+ITGB7	0.216	0.0274
ITGA4+ITGB7	0.0649	0.0612
ITGA6+ITGB7	0.106	0.0312
ITGA8+ITGB7	0.245	0.0134
ITGA9+ITGB7	0.094	0.0282
ITGA10+ITGB7	0.0505	0.0132
ITGA11+ITGB7	0.0847	0.0079
ITGA11+ITGB1	0.125	0.0112
ITGAD+ITGB1	0.0476	0.0435
ITGAE+ITGB1	0.0805	0.0702
ITGA11+ITGB1	0.0759	0.0541
ITGAD+ITGB1	0.0468	0.0857
ITGAE+ITGB1	0.0984	0.0205
ITGAE+ITGB2	0.0749	0.0446
ITGA10+ITGB3	0.0703	0.0577
ITGA11+ITGB3	0.0926	0.0584
ITGAD+ITGB3	0.0744	0.0091
ITGAE+ITGB3	0.136	0.0343
ITGAL+ITGB3	0.0736	0.0545
ITGAE+ITGB4	0.0453	0.0149
ITGA10+ITGB5	0.139	0.0197
ITGA11+ITGB5	0.212	0.0443
ITGAD+ITGB5	0.289	0.0164
ITGAE+ITGB5	0.195	0.0383
ITGAL+ITGB5	0.254	0.0132
ITGA11+ITGB6	0.23	0.0574
ITGAD+ITGB6	0.261	0.0205
ITGAE+ITGB6	0.234	0.0513
ITGAL+ITGB6	0.251	0.016
ITGA11+ITGB7	0.077	0.0435
ITGAE+ITGB7	0.0661	0.051
ITGAL+ITGB7	0.098	0.0347
ITGA2+ITGB8	0.088	0.053
ITGA2B+ITGB8	0.0678	0.04
ITGA3+ITGB8	0.16	0.0372
ITGA5+ITGB8	0.153	0.0702
ITGA8+ITGB8	0.357	0.0135
ITGA9+ITGB8	0.29	0
ITGA11+ITGB8	0.142	0.0145
ITGA11+ITGB8	0.0801	0.0342
ITGAD+ITGB8	0.0676	0.0306
ITGAE+ITGB8	0.277	0.08
ITGAL+ITGB8	0.134	0.263
